# *FOXP* Genes Regulate Purkinje Cell Diversity in Cerebellar Development and Evolution

**DOI:** 10.1101/2024.11.07.622485

**Authors:** Nagham Khouri-Farah, Qiuxia Guo, Thomas A. Perry, Ryan Dussault, James Y.H. Li

## Abstract

Mammalian cerebellar development is thought to be influenced by distinct Purkinje cell (PC) subtypes. However, the degree of PC heterogeneity and the molecular drivers of this diversity have remained unclear, hindering efforts to manipulate PC diversification and assess its role in cerebellar development. Here, we demonstrate the critical role of *Foxp* genes in cerebellar development by regulating PC diversification. We identified 11 PC subtypes in the embryonic mouse cerebellum through single-cell RNA sequencing. Using a novel unsupervised method, we mapped these subtypes in three-dimensional space, revealing discrete PC subtypes predictive of adult cerebellar organization, including longitudinal stripes and lobules. These subtypes exhibit unique combinations of *Foxp1*, *Foxp2*, and *Foxp4* expression. Deletion of *Foxp2* and *Foxp1* disrupts PC diversification, leading to altered cerebellar patterning, including the loss of a specific *Foxp1*-expressing subtype and the cerebellar hemisphere. The *Foxp1*-expressing PC subtype is much more abundant in the fetal human cerebellum than in mice, but rare in the chick cerebellum, correlating with cerebellar hemisphere size in these species. This highlights the significance of *Foxp1*-expressing PCs in cerebellar hemisphere development and evolution. Therefore, our study identifies *Foxp* genes as key regulators of PC diversity, providing new insights into the developmental and evolutionary underpinnings of the cerebellum.
