## Supplemental Table S3 for "*FOXP* Genes Regulate Purkinje Cell Diversity in Cerebellar Development and Evolution"

### Sheet: antibodies
Antibodies	Proteins	Species	Marker		RIP	selection
Primary	Chat	Goat	Millipore	Millipore	AB_90661
Primary	Ccnd1	mouse	Oncogene	Oncogene	AB_2070408
Primary	Gbx2	Rabbit	CHEMICON	CHEMICON	AB_2278887
Primary	5HT	Goat	ImmunoStar	ImmunoStar	AB_572262
Primary	Th	Rabbit	Pel-Freez	Pel-Freez	AB_461064
Primary	Calb1	Mouse	SIGMA	SIGMA	AB_476894	y
Primary	BrdU	Mouse	BD	BD	AB_10015219
Primary	ELNR1	Rabbit	ICN	ICN Pharmaceuticals, Inc
Primary	Mapk1	Mouse	SIGMA	SIGMA	AB_477245
Primary	Nefm	Mouse	DSH Bank	DSH Bank	AB_531793
Primary	Calb1	Rabbit	Swant	Swant	AB_3107026	y
Primary	ELNR1	Goat	Biogenesis	Biogenesis	AB_2307350
Primary	Fgf8	Goat	R&D Systems, Inc.	R&D Systems, Inc.	AB_2262650
Primary	Ephb2	Goat	Molecular Probes	R&D Systems, Inc.	AB_2095679
Primary	Ephb3	Goat	Molecular Probes	R&D Systems, Inc.	AB_2099979
Primary	Ephb1	Rabbit		Santa Cruz Biotech, Inc.
Primary	Efna1	Rabbit	Santa Cruz Biotech, Inc.	Santa Cruz Biotech, Inc.	AB_2097637
Primary	Myc	Mouse	DSH Bank	DSH Bank	AB_2266850
Secondary	Goat IgG (H+L)	Donkey	Molecular Probes	Molecular Probes
Secondary	Rabbit IgG	Goat		Molecular Probes
Secondary	Rabbit IgG	Donkey	Invitorgen	Molecular Probes
Secondary	Mouse IgG-HRP	Goat	Santa Cruz Biotech, Inc.	Santa Cruz Biotech, Inc.
Secondary	Rabbit IgG	Goat	Vector	Vector
Secondary	Goat	Donkey		Santa Cruz Biotech, Inc.
Secondary	Mouse		Vector	Vector
Secondary	Rabbit	Goat	Thermo Scientific	Thermo Scientific
Primary	Calb2	Rabbit	Swant	Swant	AB_2313763	y
Secondary	Mouse IgG (H+L)	Donkey	Thermo Scientific	Molecular Probes
Primary	Tubb3	Mouse	Covance	Covance	AB_2313773
Primary	Nrxn1	Rabbit
Primary	GABA	Rabbit	SIGMA	SIGMA
Primary	Akt	Rabbit	Cell Signaling	Cell signaling	AB_329827
Primary	AKT	Rabbit	Cell Signaling	Cell signaling	None
Primary	Cdh1	Rat	ZYMED Lab	ZYMED Lab
Primary	ELNR1	Mouse	DSH Bank	DSH Bank	AB_528100
Primary	Fabp7	Rabbit	Milipore	Millipore	AB_10000325	y
Secondary	Chicken IgY (IgG)	Goat	Jackson ImmunoResearch	Jackson ImmunoResearch
Primary	GFP	Chicken	CHEMICON	CHEMICON	AB_90890
Primary	GFP	Rabbit	Molecular Probes	Molecular Probes	AB_221569
Primary	GFP	Mouse	CHEMICON	CHEMICON	AB_94936
Primary	Isl1	Mouse	DSH Bank	DSH Bank	AB_2314683	y
Primary	Lhx1	Mouse	DSH Bank	DSH Bank		y
Primary	Cntn2	Mouse	DSH Bank	DSH Bank	AB_531775
Primary	LMX1b	Mouse	DSH Bank	DSH Bank	AB_2136850	y
Secondary	Mouse IgG (H+L)	Donkey		Jackson ImmunoResearch
Primary	Nes	Mouse	DSH Bank	DSH Bank	AB_531887
Primary	Vim	Mouse	DSH Bank	DSH Bank	AB_531888
Primary	Cre	Rabbit	Novagen	Novagen	AB_2314229
Primary	Vim	Mouse	DSH Bank	DSH Bank	AB_528504
Secondary	Rat IgG (H+L)	Donkey		DakoCytomation
Primary	GFP	Rat	Nacalai Tesque	Nacalai Tesque	AB_2313654
Primary	Wnt1	Goat	R&D Systems, Inc.	R&D Systems, Inc.	AB_2214955
Primary	ELNR1	Mouse	DSH Bank	DSH Bank
Primary	GFP	Chicken	abcam	abcam	AB_300798
Primary	PH3	Rabbit	Milipore	Upstate	AB_310177
Secondary	Goat IgG (H+L)	Donkey	Jackson ImmunoResearch	Jackson ImmunoResearch
Secondary	Rabbit IgG	Donkey	Jackson ImmunoResearch	Jackson ImmunoResearch
Primary	Gfap	Rabbit	DAKO	DakoCytomation	AB_10013382
Primary	Rbfox3	Mouse	CHEMICON	CHEMICON	AB_2298772
Secondary	Guinea Pig IgG	Goat	Jackson ImmunoResearch	Jackson ImmunoResearch
Primary	Apc	Mouse	Millipore	Millipore	AB_2057371
Primary	Mki67	Mouse	CHEMICON	CHEMICON		y
Primary	O4	Mouse
Primary	Gnrh1	Rabbit	Affinity Bioreagents	Affinity Bioreagents	AB_326000
Primary	Mki67	Rat	DAKO	DakoCytomation	AB_2250503	y
Secondary	Rat IgG	Donkey	Jackson ImmunoResearch	Jackson ImmunoResearch
Primary	Olig2	Goat	Santa Cruz Biotech, Inc.	Santa Cruz Biotech, Inc.	AB_2236477	y
Primary	Nes	Mouse	DSH Bank	DSH Bank	AB_2235915
Primary	Nkx2-2	Mouse	DSH Bank	DSH Bank	AB_531794
Primary	Pou4f1	Mouse	Santa Cruz Biotech, Inc.	Santa Cruz Biotech, Inc.	AB_626765
Primary	Efb1-3	Mouse	DSH Bank	DSH Bank	AB_2277996
Primary	Otx1	Mouse	DSH Bank	DSH Bank	AB_2283242
Primary	Gbx2	Rabbit	SIGMA	SIGMA	AB_477005
Primary	Gad1	Mouse	Millipore	Millipore	AB_2278725
Primary	Casp3	Rabbit	Cell signaling	Cell signaling
Primary	Chst1	Goat		Santa Cruz Biotech, Inc.	AB_2081172
Primary	Robo1	Mouse	DSH Bank	DSH Bank	AB_528453
Primary	Olig2	Rabbit		IBL		y
Secondary	Mouse IgM	Donkey	Jackson ImmunoResearch	Jackson ImmunoResearch
Primary	Shh	Mouse	DSH Bank	DSH Bank	AB_2877066
Primary	Notch1	Rat	DSH Bank	DSH Bank	AB_2153497
Primary	Pomc	Rabbit
Primary	Pomc	Rabbit
Primary	Pomc	Rabbit
Primary	Pomc	Rabbit
Primary	Pomc	Rabbit
Primary	Gh1	Rabbit
Primary	Gh1	Rabbit
Primary	Npy	Rabbit
Primary	Npy	Rabbit
Secondary	Rat IgG	Goat	Invitorgen	Invitorgen
Primary	Heparan sulfate (10E4 epitope)	Mouse	Seikagaku	Seikagaku	AB_10891554
Primary	Mapk1	Rabbit	Cell signaling	Cell signaling	AB_2315112
Primary	Pax7	Mouse	DSH Bank	DSH Bank	AB_2299243
Primary	Otx2	Goat	R&D Systems, Inc.	R&D Systems, Inc.	AB_2157172	y
Primary	Lhx2	Goat	Santa Cruz Biotech, Inc.	Santa Cruz Biotech, Inc.	AB_2135663
Primary	GFP	Rabbit	abcam	abcam	AB_303395
Primary	Ascl1	Goat	R&D Systems, Inc.	R&D Systems, Inc.	AB_2059505
Primary	Neurog2	Mouse	R&D Systems, Inc.	R&D Systems, Inc.	AB_2149520
Primary	Olig3	Mouse	R&D Systems, Inc.	R&D Systems, Inc.	AB_2157678
Primary	Slc6a4	Rabbit	ImmunoStar	ImmunoStar	AB_572209
Primary	Lamb1	Rabbit	SIGMA	SIGMA	AB_477163
Primary	Lamb1	Rat	DSH Bank	DSH Bank
Primary	Islr2	Rabbit
Secondary	Mouse IgG (H+L)	Donkey	Invitorgen	Invitrogen
Primary	Ctnnb1	Mouse	BD	BD Transduction Laboratories	AB_397554)
Primary	Tjp1	Mouse	Invitorgen	Invitrogen	AB_87181
Primary	Gata3	Mouse	Santa Cruz Biotech, Inc.	Santa Cruz Biotech, Inc.	AB_2108591
Primary	Vim	Mouse	DSH Bank	DSH Bank	AB_2216409
Primary	Dbx1	Rabbit
Primary	Pax2	Rabbit	Invitrogen	ZYMED Lab	AB_2533990	y
Primary	Pax3	Mouse	DSH Bank	DSH Bank	AB 528426	y
Primary	Fgfr1	Rabbit
Primary	Six1	Rabbit	SIGMA	SIGMA	AB_1079991
Primary	Dlx5	Goat	SIGMA	SIGMA	AB_10621045
Primary	Prph	Rabbit	Millipore	chemicon	AB_90725
Primary	Mapk1	Rabbit	Cell signaling	Cell signaling	AB_390779
Primary	Cspg4	Rabbit	Millipore	Millipore	AB_91789
Primary	S100b	Mouse	abcam	abcam	AB_2183205
Primary	Ptpn11	Rabbit
Secondary	Rabbit IgG (H+L)	Donkey	Invitrogen	Molecular Probes
Primary	Stat3	Rabbit	Cell signaling	Cell signaling
Primary	Foxa2	Goat	Santa Cruz Biotech, Inc.	Santa Cruz Biotech, Inc.	AB_2262810
Primary	Gnrh1	Rabbit		CHEMICON	AB_2110397
Primary	Gbx2	Rabbit		Aviva Systems Biology_x000B_
Primary	Lhx9	Goat	Santa Cruz Biotech, Inc.	Santa Cruz Biotech, Inc.	AB_2249920
Primary	Ephb1	Rat		R&D Systems, Inc.
Primary	Ppp1r1b	Rabbit		Millipore	AB_2252837
Primary	Chst1	Goat		Santa Cruz Biotech, Inc.	AB_2081169
Primary	Chst1	Goat	Santa Cruz Biotech, Inc.	Santa Cruz Biotech, Inc.	AB_2291878
Primary	ELNR1	Mouse		DSH Bank
Secondary	Rabbit IgG (H+L)	Goat		KPL
Secondary	Mouse IgG (H+L)	Goat		KPL
Primary	Hes1	Guinea pig		Kageyama Lab
Primary	Krt8	Rat	DSH Bank	DSH Bank	AB_2891089
Primary	Pax6	Mouse	DSH Bank	DSH Bank	AB_528427	y
Secondary	Guinea Pig IgG (H+L)	Goat	Jackson ImmunoResearch	Jackson ImmunoResearch
	streptavidin		Invitorgen	Invitorgen
Secondary	Guinea Pig IgG (H+L)	Goat	Jackson ImmunoResearch	Jackson ImmunoResearch
Primary	RFP	Chicken	VWR	VWR	AB_10704808
Primary	Robo1	Rabbit
Primary	Robo2	Rabbit
Secondary	Rabbit IgG (H+L)	Donkey	Life Technologies	Life Technologies
Secondary	Chicken IgG (H+L)	Goat	Invitorgen	Invitorgen
Primary	NICD	Mouse	DSH Bank	DSH Bank	AB_528410
Primary	En1	Mouse	DSH Bank	DSH Bank	AB_528219
	LHX9	Goat	Santa Cruz Biotech, Inc.	Santa Cruz Biotech, Inc.
Primary	Th	Mouse	SIGMA	SIGMA	AB_477569
Primary	Pax6	Rabbit	Covance	Covance	AB_291612	y
Secondary	Mouse IgG (H+L)	Donkey	Life Technologies	Life Technologies
Primary	Sox2	Goat	R&D Systems, Inc.	R&D Systems, Inc.	AB_355110	y
Primary	L1cam	Rat	Millipore	Millipore	AB_2133200
Primary	BrdU	Mouse	Life Technologies	Life Technologies	AB_2536432
Primary	Mki67	Rabbit	abcam	abcam	AB_443209
Primary	Snca	Mouse	BD	BD	AB_398107
Primary	Fabp7	Guinea pig	Nittobo Medical	Frontier Institute co.,ltd
Primary	Actb	Mouse		abcam
	phospho-SMAD1/5/8	Rabbit		Cell signaling
Primary	Sox9	Rabbit	Millipore	Millipore	AB_2239761	y
Secondary	Guinea Pig IgG (H+L)	Donkey	Jackson ImmunoResearch	Jackson ImmunoResearch
Primary	Vim	Mouse	MBL	MBL	AB_592962
Primary	Lmo4	Goat	Santa Cruz Biotech, Inc.	Santa Cruz Biotech, Inc.	AB_648429
Primary	Lim3	Mouse	DSH Bank	DSH Bank	AB_2135805
Primary	Pecam1	Goat	Santa Cruz Biotech, Inc.	Santa Cruz Biotech, Inc.	AB_2161037
Primary	Lmx1a	Rabbit	Millipore	Millipore	AB_10805970
Primary	Tfap2a	Mouse	DSH Bank	DSH Bank	AB_2202275	y
Primary	Tnc	Mouse	LifeSpan Biosciences	LifeSpan Biosciences	AB_10944852
Primary	Aldoc	Goat	Santa Cruz Biotech, Inc.	Santa Cruz Biotech, Inc.	AB_2242641	y
Secondary	Goat IgG (H+L)	Donkey	Life Technologies	Molecular Probes
Primary	Tubg1	Mouse	Sigma	SIGMA	AB_477584
	Shh	Rabbit	Santa Cruz Biotech, Inc.	Santa Cruz Biotech, Inc.
Primary	Smad1	Rabbit	Cell signaling	Cell signaling
Primary	Tbr1	Rabbit	abcam	abcam	AB_2200219	y
Primary	Ctnnb1	Mouse	Millipore	Millipore	AB_309887
	E Cadherin	Rabbit	abcam
Primary	Gfap	Chicken	abcam	abcam	AB_304558
Primary	Arl13b	Rabbit	Proteintech	Proteintech	AB_2060867
Secondary	Chicken IgY (IgG)	Donkey	Jackson ImmunoResearch	Jackson ImmunoResearch
	Phalloidin
Primary	Shh	Rabbit	Santa Cruz Biotech, Inc.	Santa Cruz Biotech, Inc.	AB_2239216
Secondary	Phalloidin_x000B_		Life Technologies	Life Technologies
Primary	Msx1&Msx2	Mouse	DSH Bank	DSH Bank
	Neurogranin	Rabbit	Millipore	Millipore
Primary	S100b	Mouse	abcam	abcam	AB_304258
Primary	Pvalb	Mouse	Swant	Swant	AB_10000343
Primary	Kcnj6	Rabbit	Alomone Labs	Alomone labs Ltd.	AB_2040115
Primary	GFP	Mouse	DSH Bank	DSH Bank
Primary	Pitx3	Rabbit	Life Technologies	Life Technologies	AB_2533362
Secondary	Mouse IgM	Donkey	Jackson ImmunoResearch	Jackson ImmunoResearch
Primary	Notch1	Rabbit	abcam	abcam	AB_306863
Primary	Mapk14	Mouse	Cell signaling	Cell signaling
Primary	Olig2	Rabbit	abcam	abcam	AB_10861310	y
Primary	Dcx	Rabbit	abcam	abcam	AB_732011
Primary	Casp3	Rabbit		abcam
Secondary	Guinea Pig IgG(H+L)	Donkey	Jackson ImmunoResearch	Jackson ImmunoResearch
Secondary	Chicken IgY	Donkey	Jackson ImmunoResearch	Jackson ImmunoResearch
Primary	Gata2	Rabbit	Santa Cruz Biotech, Inc.	Santa Cruz Biotech, Inc.	AB_2294456
Primary	Ccna2	Rabbit	Santa Cruz Biotech, Inc.	Santa Cruz Biotech, Inc.	AB_631330
Primary	Ccnd1	Mouse	Millipore	Millipore	AB_212770
Primary	Ascl1	Mouse	BD	BD	AB_396479
Primary	Ccna2	Rabbit		abcam	AB_306170_x000B_
Primary	Insc	Rabbit
Primary	Insc	Rabbit
Primary	Pcnt	Rabbit	Biolegend	Covance	AB_2313709
Primary	Pecam1	Rat	BD Pharmingen	BD Pharmingen	AB_394816
Primary	Rora	Rabbit	Fisher	Fisher	AB_2285213
Primary	Tp53	Mouse	abcam	abcam	AB_303198
Secondary	Goat IgG (H+L)	Donkey	Jackson ImmunoResearch	Jackson ImmunoResearch
Primary	Bcl11b	Rat	abcam	abcam	AB_2064130	y
Primary	Satb2	Rabbit	abcam	abcam	AB_2301417	y
Primary	Mcm3	Rabbit	Boster Bilogical Technology Co.,Ltd	Boster Bilogical Technology Co.,Ltd
	CC-1	Mouse
Primary	Sox10	Goat	R&D Systems, Inc.	R&D Systems, Inc.	AB_442208	y
Primary	Lmnb1	Rabbit	Boster Bilogical Technology Co.,Ltd	Boster Bilogical Technology Co.,Ltd	AB_3082187
Secondary	Guinea Pig IgG (H+L)	Donkey	Jackson ImmunoResearch	Jackson ImmunoResearch
Primary	Hopx	Rabbit	Santa Cruz Biotech, Inc.	Santa Cruz Biotech, Inc.	AB_2120833
Primary	Ptprz1	Rabbit	Bioss Inc.	Bioss Inc
Primary	Nrgn	Rabbit	Millipore	Millipore	AB_91937	y
Primary	Eomes	Rabbit	abcam	abcam	ab23345	y
	Fbx32			abcam
Primary	Fos	Goat	Santa Cruz Biotech, Inc.	Santa Cruz Biotech, Inc.	AB_2629503
Secondary	Rabbit IgG (H+L)	Donkey	ThermoFisher Scientific	ThermoFisher Scientific
Primary	Sox14	Rabbit				y
Primary	Pcna	Mouse	EMD Millipore	EMD Millipore	AB_95106
Primary	Zeb2	Rabbit	Santa Cruz Biotech, Inc.	Santa Cruz Biotech, Inc.	AB_2304673
Primary	Foxp1	Mouse	Santa Cruz Biotech, Inc.	Santa Cruz Biotech, Inc.		y
Primary	Fgf17	Mouse	Santa Cruz Biotech, Inc.	Santa Cruz Biotech, Inc.	AB_10989091
Primary	Meis2	Mouse	Santa Cruz Biotech, Inc.	Santa Cruz Biotech, Inc.	AB_3076386	y
Primary	Tfap2b	Mouse	Santa Cruz Biotech, Inc.	Santa Cruz Biotech, Inc.	AB_2828008	y
Primary	Neurod2	Mouse	Santa Cruz Biotech, Inc.	Santa Cruz Biotech, Inc.	AB_10843361	y
Primary	Sox8	Mouse	Santa Cruz Biotech, Inc.	Santa Cruz Biotech, Inc.	AB_10989367	y
	MRG1	Mouse	Santa Cruz Biotech, Inc.
	Foxp2	Mouse	Santa Cruz Biotech, Inc.			y
Primary	Foxp2	Mouse	Santa Cruz Biotech, Inc.	Santa Cruz Biotech, Inc.	AB_2721204	y
Primary	Pou3f2	Mouse	Santa Cruz Biotech, Inc.	Santa Cruz Biotech, Inc.	AB_2737347
Primary	Tcf4	Mouse	Santa Cruz Biotech, Inc.	Santa Cruz Biotech, Inc.	AB_2199823
Primary	Tle1	Mouse	Santa Cruz Biotech, Inc.	Santa Cruz Biotech, Inc.	AB_2303387_x000B_	y
	Sst	Mouse
	Sst (G10)
Primary	Bcl11a	Mouse	Santa Cruz Biotech, Inc.	Santa Cruz Biotech, Inc.	AB_2064001	y
Primary	Pbx3	Mouse	Santa Cruz Biotech, Inc.	Santa Cruz Biotech, Inc.
Primary	Pax5	Mouse	Santa Cruz Biotech, Inc.	Santa Cruz Biotech, Inc.	AB_628106	y
Primary	Cxxc5	Mouse	Santa Cruz Biotech, Inc.	Santa Cruz Biotech, Inc.	AB_10987896
Primary	Klf6	Mouse	Santa Cruz Biotech, Inc.	Santa Cruz Biotech, Inc.	AB_10841903
Primary	Foxo4	Mouse	Santa Cruz Biotech, Inc.	Santa Cruz Biotech, Inc.	AB_10917897
	SST(G10)
Primary	Sst	Mouse	Santa Cruz Biotech, Inc.		AB_831726
Primary	Sst	Mouse	Santa Cruz Biotech, Inc.	Santa Cruz Biotech, Inc.	AB_2271061
Primary	Pax2	Mouse	Santa Cruz Biotech, Inc.	Santa Cruz Biotech, Inc.	AB_2236656
Primary	Cited2	Mouse	Santa Cruz Biotech, Inc.	Santa Cruz Biotech, Inc.	AB_668099	y
	ID4
Primary	Id4	Mouse	Santa Cruz Biotech, Inc.	Santa Cruz Biotech, Inc.	AB_10859382
Primary	Irx3	Mouse	Santa Cruz Biotech, Inc.	Santa Cruz Biotech, Inc.	AB_10609525
Primary	Tfap2a	Mouse	Santa Cruz Biotech, Inc.	Santa Cruz Biotech, Inc.	AB_667767	y
Primary	Tfap2a	Mouse	Santa Cruz Biotech, Inc.	Santa Cruz Biotech, Inc.	AB_667766	y
Primary	Efna5	Mouse	Santa Cruz Biotech, Inc.	Santa Cruz Biotech, Inc.	AB_1122440
Primary	Lef1	Mouse	Santa Cruz Biotech, Inc.	Santa Cruz Biotech, Inc.	AB_10986008
Primary	Lef1	Mouse	Santa Cruz Biotech, Inc.	Santa Cruz Biotech, Inc.	AB_10991107
Primary	Pax6	Mouse	Santa Cruz Biotech, Inc.	Santa Cruz Biotech, Inc.	AB_1127044	y
Primary	Pecam1	Rat	BD Pharmingen	BD Pharmingen	AB_394815
Primary	Pecam1	Rabbit
Primary	Tagln2	Mouse	Santa Cruz Biotech, Inc.	Santa Cruz Biotech, Inc.	AB_10918115
Primary	Foxp2	Goat	ARP American Research Products, Inc	ARP American Research Products, Inc	AB_2107112	y
Primary	Slc17a6	Guinea pig	EMD Millipore	Millipore	AB_2665454
Secondary	Rat IgG	Donkey	Invitorgen	Invitorgen
Primary	Pcp2	Mouse	Santa Cruz Biotech, Inc.	Santa Cruz Biotech, Inc.	AB_2158439	y
Primary	Dab1	Mouse	Santa Cruz Biotech, Inc.	Santa Cruz Biotech, Inc.	AB_10610240	y
Primary	EBF(C-8)	Mouse	Santa Cruz Biotech, Inc.			y
Primary	Ahi	Mouse	Santa Cruz Biotech, Inc.	Santa Cruz Biotech, Inc.
Primary	Foxp1	Guinea pig				y
Primary	EBF1	Mouse	Santa Cruz Biotech, Inc.	Santa Cruz Biotech, Inc.	AB_2246405
Primary	Aldoc	Mouse
Primary	Wls	Rabbit	Seven Hill Bioreagents	Seven Hills Bioreagents
Primary	Neurod1	Mouse	Santa Cruz Biotech, Inc.	Santa Cruz Biotech, Inc.	AB_671759	y
Primary	Unc5d	Rabbit	Proteintech	Proteintech	AB_10699878
Primary	Plcb4	Mouse	Santa Cruz Biotech, Inc.	Santa Cruz Biotech, Inc.	AB_2237003	y
Primary	Pcdh10	Rat	EMD Millipore	EMD Millipore	AB_10807416	y
Primary	Foxp4	Rabbit	Proteintech	Proteintech	AB_2262825	y
Primary	Cdh11	Mouse	ThermoFisher Scientific	ThermoFisher Scientific	AB_2533068
Primary	Tlx3	Rabbit				y
Primary	Tlx3	Guinea pig
Primary	Foxp4	Rabbit	abcam	abcam	AB_732431	y
Primary	Nr2f2	Mouse	abcam	abcam		y
Primary	Rorb	Mouse	R&D Systems, Inc.	Perseus Proteomics	AB_1964364	y
Primary	Hspb1	Rabbit	Enzo Life Sciences,Inc	Enzo Life Sciences,Inc	AB_10615795	y
Secondary	Rabbit IgG (H+L)	Guinea pig	Novus Biologicals	Novus
Secondary	Mouse IgG (H+L)	Rabbit	Jackson ImmunoResearch	Jackson ImmunoResearch
Secondary	Goat IgG	Rabbit	Jackson ImmunoResearch	Jackson ImmunoResearch
Primary	Etv1	Rabbit				y
Primary	En1	Rabbit	gift	Gift ( Dr.Joyner)		y
Primary	Opticin	Goat	R&D Systems, Inc.	R&D Systems, Inc.	AB_2156531
Primary	Otp	Rabbit	abclonal	abclonal	AB_2760039
Primary	Atoh1	Mouse	DSH Bank	DSH Bank
Primary	Atoh1	Rabbit	Proteintech Group Inc	Proteintech Group Inc	AB_10733126
Primary	Reln	Goat	Fisher	R&D Systems, Inc.	AB_2253745	y
Primary	Hes1	Rabbit	Cell signaling	Cell signaling	AB_2728766
Primary	Phox2b	Rabbit	abclonal Technology	abclonal	AB_2863538
Primary	Cdh6	Rabbit	abclonal	abclonal
	FoxE3
Primary	Grm1	Rabbit	Proteintech	Proteintech Group Inc	AB_10638312_x000B_
	Sox1	Rabbit	Cell signaling	Cell signaling
Primary	Cdh11	Rabbit	abclonal	Affinity Bioreagents
Primary	Ldb2	Rabbit	abclonal	abclonal	AB_2758022
Primary	Cre	Mouse	Millipore	Millipore	AB_2085748
Primary	Ldb2	Rabbit	Proteintech	Proteintech Group Inc
Primary	Fgf5	Rabbit	Proteintech	Proteintech	AB_2878511
Primary	Fgfr4	Rabbit	Proteintech	Proteintech	AB_2103657
	Thrsp	Rabbit	Proteintech
Primary	Zfp385a	Rabbit	Proteintech	Proteintech Group Inc	AB_2880464
Primary	Etv5	Rabbit	Proteintech	Proteintech	AB_2278092
Primary	Bcan	Mouse	Invitorgen	Invitorgen	AB_2735131)
		Goat
Secondary	Rabbit IgG (H+L)	Goat	ThermoFisher Scientific	Invitorgen
Secondary	Mouse IgG (H+L)	Donkey	ThermoFisher Scientific	Invitrogen
Secondary	Rabbit IgG (H+L)	Donkey	ThermoFisher Scientific	Invitorgen
Primary	Cartpt	Goat	Novus	R&D Systems, Inc.	AB_2068569
Secondary	Rat IgG	Donkey	Invitorgen	Invitrogen
Primary	Ccnd1	Mouse	Proteintech Group Inc	Proteintech Group Inc	AB_10793718
Primary	Cartpt	Rabbit	Proteintech Group Inc	Proteintech Group Inc	AB_10666161
Primary	Fst	Mouse	Proteintech Group Inc	Proteintech Group Inc	AB_2106706
Primary	Zic1	Goat	R&D Systems, Inc.	R&D Systems, Inc.	AB_2219353	y
Primary	Foxj1	Rabbit	Novus	Novus	AB_11017293
Primary	Sox1	Rabbit	Cell signaling	Cell signaling	AB_1904140
	Cyclin D1	Mouse	Santa Cruz Biotech, Inc.	Santa Cruz Biotech, Inc.
	Ccnd1
Primary	Ccnd1	Mouse	Santa Cruz Biotech, Inc.	Santa Cruz Biotech, Inc.	AB_627342
Primary	Phlda1	Mouse	Santa Cruz Biotech, Inc.	Santa Cruz Biotech, Inc.	AB_628117
Primary	Sfrp1	Rabbit	Novus	Novus
Primary	Sfrp1	Goat	Novus	Novus	AB_11005584
	Gli2	Mouse	Santa Cruz Biotech, Inc.	Santa Cruz Biotech, Inc.
	Mouse IgM, ¬µChain	Mouse
Secondary	Mouse IgM, ¬µ chain	Donkey	Jackson ImmunoResearch	Jackson ImmunoResearch
Primary	Sst	Mouse	Santa Cruz Biotech, Inc.	Santa Cruz Biotech, Inc.	AB_2271061
Secondary	Goat IgG(H+L)	Donkey	abcam	abcam
	Mouse IgG H&L	Donkey	abcam	abcam
Primary	MKi67	Rat	Fisher	Invitrogen
Secondary	Mouse IgG(H&L)	Donkey	abcam	abcam
Secondary	Rabbit IgG(H+L)	Donkey	Biotium	Biotium
Secondary	Mouse IgG2b	Goat	Biotium	Biotium
Secondary	Mouse IgG2a	Goat	Biotium	Biotium
Secondary	Mouse IgG1	Goat	Biotium	Biotium
Primary	Tp53	Mouse	abcam	abcam	AB_303198
Primary	S6	Rabbit	Cell signaling	Cell signaling	AB_331679
Primary	S6	Rabbit	Cell signaling	Cell signaling
Primary	Cd44	Rat	Biolegend	Biolegend	AB_2922650
	Neurog1
Secondary	Rabbit IgG H&L	Donkey	abcam	abcam
Secondary	Mouse IgG2b	Goat	Biotium	Biotium
Primary	Neurod6	Rabbit	Fisher	Novus
Secondary	Sheep IgG (H+L)	Donkey	Jackson ImmunoResearch	Jackson ImmunoResearch
Primary	Ebf2	Sheep	Fisher	R&D Systems, Inc.	AB_10972102
Primary	Sox9	Mouse	ThermoFisher Scientific	Invitrogen	AB_2573006
Primary	Eomes	Rat	ThermoFisher Scientific	Invitorgen	AB_11042577	y
Primary	Eomes	Rat	Invitorgen	Invitorgen	AB_1603275
Primary	tdTomato	Goat	Origene	SICGEN	AB_3206272
	p21
Primary	Cdkn1a	Rabbit	ThermoFisher Scientific	eBioscience	AB_468227
Secondary	Mouse IgG	Donkey	Biotium	Biotium
Secondary	Rat IgG	Donkey	Biotium	Biotium
	Rat IgG	Donkey	Biotium	Biotium
Secondary	Goat IgG	Donkey	Biotium	Biotium
Secondary	Mouse IgG1	Goat	Biotium	Biotium
Secondary	Mouse IgG2a	Goat	Biotium	Biotium
Secondary	Mouse IgG2a	Goat	Biotium	Biotium
Secondary	Mouse IgG2b	Goat	Biotium	Biotium
Secondary	Mouse IgG2b	Goat	Biotium	Biotium
Secondary	Rat IgG	Donkey	Biotium	Biotium
Secondary	Goat IgG (H+L)	Donkey	Invitorgen	Invitrogen
Secondary	Guinea Pig IgG (H+L),	Donkey	Biotium	Biotium
Secondary	Mouse IgG1	Goat	Biotium	Biotium
Primary	Fst	Goat	Fisher	R&D Systems, Inc.
Primary	Arid1b	Mouse	Santa Cruz Biotech, Inc.	Santa Cruz Biotech, Inc.	AB_2060367
Primary	Qk1	Rabbit	abclonal	abclonal
Primary	Barhl1	Rabbit	Novus	Novus	AB_11034569
Primary	Gfap	Mouse	SIGMA	CHEMICON	AB_94844
Primary	Lbx1	Rabbit	SIGMA	Human Atlas Antibodies	AB_2666518
Primary	Prph	Rabbit	SIGMA	Chemicon¬Æ	AB_90725
Primary	Nkx6.1	Mouse	DSH Bank	DSH Bank	AB_532378
	Pax3
Primary	HoxA5	Mouse	Santa Cruz Biotech, Inc.	Santa Cruz Biotech, Inc.

### Sheet: Antibodies used
Antibody	Antigen	Species	Source	Catalogue	RRID
Primary	Aldoc	Goat	Santa Cruz Biotech, Inc.	sc-12065	AB_2242641
Primary	Bcl11a	Mouse	Santa Cruz Biotech, Inc.	sc-56012	AB_2064001
Primary	Bcl11b	Rat	abcam	ab18465	AB_2064130
Primary	Calb1	Mouse	SIGMA	C9848	AB_476894
Primary	Calb1	Rabbit	Swant	CB-38a	AB_3107026
Primary	Calb2	Rabbit	Swant	7699/4	AB_2313763
Primary	Dab1	Mouse	Santa Cruz Biotech, Inc.	sc-271136	AB_10610240
Primary	Ebf	Mouse	Santa Cruz Biotech, Inc.	sc-137065	AB_2246405
Primary	En1	Rabbit	Gift from Dr. Alex Joyner	n/a	n/a
Primary	Eomes	Rabbit	abcam	ab23345	ab23345
Primary	Etv1	Rabbit	Gift from Dr. Silvia Arber	n/a	n/a
Primary	Fabp7	Rabbit	Milipore	ABN14	AB_10000325
Primary	Foxp1	Mouse	Santa Cruz Biotech, Inc.	sc-398811	n/a
Primary	Foxp1	Guinea pig	Gift from Dr. Bennett Novitch	n/a	n/a
Primary	Foxp2	Mouse	Santa Cruz Biotech, Inc.	sc-517261	AB_2721204
Primary	Foxp2	Goat	ARP American Research Products, Inc	EB05226	AB_2107112
Primary	Foxp4	Rabbit	Proteintech	16772-1-AP	AB_2262825
Primary	Foxp4	Rabbit	abcam	ab17726	AB_732431
Primary	Hspb1	Rabbit	Enzo Life Sciences,Inc	ADI-SPA-801	AB_10615795
Primary	Isl1	Mouse	DSH Bank	39.4D5	AB_2314683
Primary	Lhx1/5	Mouse	DSH Bank	4F2	AB_531784
Primary	Meis2	Mouse	Santa Cruz Biotech, Inc.	sc-515470	AB_3076386
Primary	Mki67	Mouse	Invitrogen	14-5698-82	AB_10854564
Primary	Neurod1	Mouse	Santa Cruz Biotech, Inc.	sc-46684	AB_671759
Primary	Neurod2	Mouse	Santa Cruz Biotech, Inc.	sc-365896	AB_10843361
Primary	Nr2f2	Mouse	abcam	AB41859	AB_742211
Primary	Nrgn	Rabbit	Millipore	AB5620	AB_91937
Primary	Olig2	Goat	Santa Cruz Biotech, Inc.	sc-19969	AB_2236477
Primary	Olig2	Rabbit	abcam	ab109186	AB_10861310
Primary	Otx2	Goat	R&D Systems, Inc.	AF1979	AB_2157172
Primary	Pax2	Rabbit	Invitrogen	71-6000	AB_2533990
Primary	Pax3	Mouse	DSH Bank	Pax3-c	AB 528426
Primary	Pax5	Mouse	Santa Cruz Biotech, Inc.	sc13146	AB_628106
Primary	Pax6	Mouse	DSH Bank	Pax6	AB_528427
Primary	Pax6	Rabbit	Covance	PRB-278P	AB_291612
Primary	Pax6	Mouse	Santa Cruz Biotech, Inc.	sc-81649	AB_1127044
Primary	Pcdh10	Rat	EMD Millipore	MABT20	AB_10807416
Primary	Pcp2	Mouse	Santa Cruz Biotech, Inc.	sc-137064	AB_2158439
Primary	Plcb4	Mouse	Santa Cruz Biotech, Inc.	sc-166131	AB_2237003
Primary	Reln	Goat	Fisher	AF3820	AB_2253745
Primary	Rorb	Mouse	R&D Systems, Inc.	PP-N7927-00	AB_1964364
Primary	Satb2	Rabbit	abcam	ab34735	AB_2301417
Primary	Sox10	Goat	R&D Systems, Inc.	AF2864-SP	AB_442208
Primary	Sox14	Rabbit	Gift from Dr. Tom Jessel	n/a	n/a
Primary	Sox2	Goat	R&D Systems, Inc.	AF2018	AB_355110
Primary	Sox8	Mouse	Santa Cruz Biotech, Inc.	sc-374446	AB_10989367
Primary	Sox9	Rabbit	Millipore	AB5535	AB_2239761
Primary	Tbr1	Rabbit	abcam	ab31940	AB_2200219
Primary	Tfap2a	Mouse	DSH Bank	3B5	AB_2202275
Primary	Tfap2a	Mouse	Santa Cruz Biotech, Inc.	sc-25343	AB_667766
Primary	Tfap2b	Mouse	Santa Cruz Biotech, Inc.	sc-390119	AB_2828008
Primary	Tle1	Mouse	Santa Cruz Biotech, Inc.	sc-137098	AB_2303387_x000B_
Primary	Tlx3	Rabbit	Gift from Dr. Thomas Müller	n/a	n/a
Primary	Zic1	Goat	R&D Systems, Inc.	AF4978	AB_2219353
Secondary	Chicken IgY	Donkey	Jackson ImmunoResearch	Jackson ImmunoResearch
Secondary	Chicken IgY (IgG)	Donkey	Jackson ImmunoResearch	Jackson ImmunoResearch
Secondary	Goat	Donkey	Santa Cruz Biotech, Inc.	Santa Cruz Biotech, Inc.
Secondary	Goat IgG	Rabbit	Jackson ImmunoResearch	Jackson ImmunoResearch
Secondary	Goat IgG	Donkey	Biotium	Biotium
Secondary	Goat IgG (H+L)	Donkey	Molecular Probes	Molecular Probes
Secondary	Goat IgG (H+L)	Donkey	Jackson ImmunoResearch	Jackson ImmunoResearch
Secondary	Goat IgG (H+L)	Donkey	Molecular Probes	Molecular Probes
Secondary	Goat IgG (H+L)	Donkey	Jackson ImmunoResearch	Jackson ImmunoResearch
Secondary	Goat IgG (H+L)	Donkey	Invitrogen	Invitrogen
Secondary	Goat IgG(H+L)	Donkey	abcam	abcam
Secondary	Guinea Pig IgG	Goat	Jackson ImmunoResearch	Jackson ImmunoResearch
Secondary	Guinea Pig IgG (H+L)	Goat	Jackson ImmunoResearch	Jackson ImmunoResearch
Secondary	Guinea Pig IgG (H+L)	Goat	Jackson ImmunoResearch	Jackson ImmunoResearch
Secondary	Guinea Pig IgG (H+L)	Donkey	Jackson ImmunoResearch	Jackson ImmunoResearch
Secondary	Guinea Pig IgG (H+L)	Donkey	Jackson ImmunoResearch	Jackson ImmunoResearch
Secondary	Guinea Pig IgG (H+L),	Donkey	Biotium	Biotium
Secondary	Guinea Pig IgG(H+L)	Donkey	Jackson ImmunoResearch	Jackson ImmunoResearch
Secondary	Mouse		Vector	Vector
Secondary	Mouse IgG	Donkey	Biotium	Biotium
Secondary	Mouse IgG (H+L)	Donkey	Molecular Probes	Molecular Probes
Secondary	Mouse IgG (H+L)	Donkey	Jackson ImmunoResearch	Jackson ImmunoResearch
Secondary	Mouse IgG (H+L)	Donkey	Invitrogen	Invitrogen
Secondary	Mouse IgG (H+L)	Goat	KPL	KPL
Secondary	Mouse IgG (H+L)	Donkey	Life Technologies	Life Technologies
Secondary	Mouse IgG (H+L)	Rabbit	Jackson ImmunoResearch	Jackson ImmunoResearch
Secondary	Mouse IgG (H+L)	Donkey	Invitrogen	Invitrogen
Secondary	Mouse IgG-HRP	Goat	Santa Cruz Biotech, Inc.	Santa Cruz Biotech, Inc.
Secondary	Mouse IgG(H&L)	Donkey	abcam	abcam
Secondary	Mouse IgG1	Goat	Biotium	Biotium
Secondary	Mouse IgG1	Goat	Biotium	Biotium
Secondary	Mouse IgG1	Goat	Biotium	Biotium
Secondary	Mouse IgG2a	Goat	Biotium	Biotium
Secondary	Mouse IgG2a	Goat	Biotium	Biotium
Secondary	Mouse IgG2a	Goat	Biotium	Biotium
Secondary	Mouse IgG2b	Goat	Biotium	Biotium
Secondary	Mouse IgG2b	Goat	Biotium	Biotium
Secondary	Mouse IgG2b	Goat	Biotium	Biotium
Secondary	Mouse IgG2b	Goat	Biotium	Biotium
Secondary	Mouse IgM	Donkey	Jackson ImmunoResearch	Jackson ImmunoResearch
Secondary	Mouse IgM	Donkey	Jackson ImmunoResearch	Jackson ImmunoResearch
Secondary	Mouse IgM, µ chain	Donkey	Jackson ImmunoResearch	Jackson ImmunoResearch
Secondary	Phalloidin_x000B_		Life Technologies	Life Technologies
Secondary	Rabbit	Goat	Thermo Scientific	Thermo Scientific
Secondary	Rabbit IgG	Goat	Molecular Probes	Molecular Probes
Secondary	Rabbit IgG	Goat	Vector	Vector
Secondary	Rabbit IgG	Donkey	Jackson ImmunoResearch	Jackson ImmunoResearch
Secondary	Rabbit IgG	Donkey	Molecular Probes	Molecular Probes
Secondary	Rabbit IgG (H+L)	Donkey	Molecular Probes	Molecular Probes
Secondary	Rabbit IgG (H+L)	Goat	KPL	KPL
Secondary	Rabbit IgG (H+L)	Donkey	Life Technologies	Life Technologies
Secondary	Rabbit IgG (H+L)	Donkey	ThermoFisher Scientific	ThermoFisher Scientific
Secondary	Rabbit IgG (H+L)	Guinea pig	Novus	Novus
Secondary	Rabbit IgG (H+L)	Goat	Invitorgen	Invitorgen
Secondary	Rabbit IgG (H+L)	Donkey	Invitorgen	Invitorgen
Secondary	Rabbit IgG H&L	Donkey	abcam	abcam
Secondary	Rabbit IgG(H+L)	Donkey	Biotium	Biotium
Secondary	Rat IgG	Donkey	Jackson ImmunoResearch	Jackson ImmunoResearch
Secondary	Rat IgG	Donkey	Invitrogen	Invitrogen
Secondary	Rat IgG	Donkey	Biotium	Biotium
Secondary	Rat IgG	Goat	Invitorgen	Invitorgen
Secondary	Rat IgG	Donkey	Invitorgen	Invitorgen
Secondary	Rat IgG	Donkey	Biotium	Biotium
